# A conserved NLR activation switch governs global transcriptional control of antibiotic biosynthesis in *Streptomyces*

**DOI:** 10.64898/2026.09.02.748808

**Authors:** Max L. Jordan, Hongrui Wang, Natalia M. Vior, Matthew J. Bush, Govind Chandra, Kathryn J. Stratton, Abbas Maqbool, Andrew W. Truman, Susan Schlimpert

## Abstract

Nucleotide-binding and oligomerization domain-like receptors (NLRs) are conserved molecular switches known for their role in immunity. A central feature in eukaryotic NLRs is a conserved sequence motif, acting as a regulatory latch whose destabilization triggers NLR activation.

Here, we show that this activation switch is conserved in the functionally distinct bacterial NLR-related transcription factor AfsR, which controls antibiotic production in *Streptomyces*. Disruption of this regulatory switch generates an autoactive AfsR variant that bypasses upstream signals and drives widespread transcriptional and metabolic reprogramming, increasing antibiotic production and activating otherwise silent biosynthetic pathways. Comparative genomics reveals a large family of AfsR-like regulators distributed across Actinomycetota that retain the conserved activation motif, suggesting a substantial reservoir of unexplored regulatory diversity that could be harnessed to expand antibiotic discovery. Together, these findings reveal a conserved mechanism linking NLR activation to transcriptional regulation in bacteria and suggest that this regulatory principle extends beyond AfsR.
