## Supplementary material for "A conserved NLR activation switch governs global transcriptional control of antibiotic biosynthesis in *Streptomyces*": Dataset S8

### Sheet: Sheet6
Compound	compound_accurate_mass	compound_m_plus_H	compound_m_minus_H	compound_m_plus_Na	Formula	Structure (InChl)
2-O-mannopyranosyl-myo-inositol	342.116	343.123	341.109	365.105	C12H22O11	InChI=1S/C12H22O11/c13-1-2-3(14)4(15)10(21)12(22-2)23-11-8(19)6(17)5(16)7(18)9(11)20/h2-21H,1H2
5-Hydroxyectoine	158.069	159.076	157.062	181.058	C6H10N2O3	InChI=1S/C6H10N2O3/c1-3-7-2-4(9)5(8-3)6(10)11/h4-5,9H,2H2,1H3,(H,7,8)(H,10,11)
DFO-727a	726.562	727.57	725.555	749.552	C38H47N6O7
Actinorhodin	634.132	635.139	633.125	657.121	C32H26O14	InChI=1S/C32H26O14/c1-9-21-15(3-11(45-9)5-19(35)36)29(41)23-17(33)7-13(27(39)25(23)31(21)43)14-8-18(34)24-26(28(14)40)32(44)22-10(2)46-12(6-20(37)38)4-16(22)30(24)42/h7-12,33-34,39-40H,3-6H2,1-2H3,(H,35,36)(H,37,38)
Actinorhodinic acid	666.122	667.129	665.115	689.111	C32H26O16	InChI=1S/C32H26O16/c1-7-17-21(27(41)13(47-7)5-15(35)36)31(45)19-11(33)3-9(25(39)23(19)29(17)43)10-4-12(34)20-24(26(10)40)30(44)18-8(2)48-14(6-16(37)38)28(42)22(18)32(20)46/h3-4,7-8,13-14,27-28,33-34,39-42H,5-6H2,1-2H3,(H,35,36)(H,37,38)
Albaflavenone	218.167	219.174	217.16	241.156	C15H22O	InChI=1S/C15H22O/c1-9-7-12(16)13-10(2)14(3,4)11-5-6-15(9,13)8-11/h9,11H,5-8H2,1-4H3
Aminotrihydroxybacteriohopane	531.465	532.472	530.458	554.454	C34H61NO3	InChI=1S/C34H61NO3/c1-21(9-10-24(36)28(37)29(35)38)22-13-18-31(4)23(22)14-19-33(6)26(31)11-12-27-32(5)17-8-16-30(2,3)25(32)15-20-34(27,33)7/h21-29,36-38H,8-20,35H2,1-7H3
Arsenopolyketide	350.107	351.115	349.1	373.097	C14H27AsO5	InChI=1S/C14H27AsO5/c16-14(17)12-10-8-6-4-2-1-3-5-7-9-11-13-15(18,19)20/h9,11H,1-8,10,12-13H2,(H,16,17)(H2,18,19,20)/b11-9+
C10 Acyl-DFO	686.495	687.502	685.487	709.484	C34H66N6O8
C11 Acyl-DFO	700.51	701.518	699.503	723.5	C35H68N6O8
C12 Acyl-DFO	714.526	715.533	713.519	737.515	C36H70N6O8
C13 Acyl-DFO	728.542	729.549	727.534	751.531	C37H72N6O8
C14 Acyl-DFO	742.557	743.565	741.55	765.547	C38H74N6O8
C15 Acyl-DFO	756.573	757.58	755.566	779.562	C39H76N6O8
C16 Acyl-DFO	770.589	771.596	769.581	793.578	C40H78N6O8
C17 Acyl-DFO	784.604	785.612	783.597	807.593	C41H80N6O8
C7 Acyl-DFO	644.448	645.455	643.441	667.437	C31H60N6O8
C8 Acyl-DFO	658.463	659.471	657.456	681.453	C32H62N6O8
C9 Acyl-DFO	672.479	673.486	671.472	695.468	C33H64N6O8
CDA1b	1562.49	1563.49	1561.48	1585.48	C66H79N14O29P	InChI=1S/C66H79N14O29P/c1-3-8-44-53(108-44)65(102)77-43(27-81)61(98)79-50-28(2)107-66(103)42(20-31-25-69-36-12-7-5-10-34(31)36)76-57(94)37(17-18-46(84)85)71-64(101)52(54(55(67)92)109-110(104,105)106)78-45(83)26-70-56(93)39(21-47(86)87)75-63(100)51(29-13-15-32(82)16-14-29)80-60(97)41(23-49(90)91)73-59(96)40(22-48(88)89)72-58(95)38(74-62(50)99)19-30-24-68-35-11-6-4-9-33(30)35/h4-7,9-16,24-25,28,37-…
CDA2b	1576.5	1577.51	1575.5	1599.49	C67H81N14O29P	InChI=1S/C67H81N14O29P/c1-4-9-44-54(109-44)66(103)77-43(27-82)61(98)80-51-29(3)108-67(104)42(20-32-25-70-37-13-8-6-11-35(32)37)76-62(99)50(28(2)18-46(85)86)79-65(102)53(55(56(68)93)110-111(105,106)107)78-45(84)26-71-57(94)39(21-47(87)88)75-64(101)52(30-14-16-33(83)17-15-30)81-60(97)41(23-49(91)92)73-59(96)40(22-48(89)90)72-58(95)38(74-63(51)100)19-31-24-69-36-12-7-5-10-34(31)36/h5-8,10-17,24-25,2…
CDA3b	1482.52	1483.53	1481.51	1505.51	C66H78N14O26	InChI=1S/C66H78N14O26/c1-3-8-44-54(106-44)65(103)77-43(27-81)61(99)79-50-28(2)105-66(104)42(20-31-25-69-36-12-7-5-10-34(31)36)76-57(95)37(17-18-46(84)85)71-64(102)52(53(92)55(67)93)78-45(83)26-70-56(94)39(21-47(86)87)75-63(101)51(29-13-15-32(82)16-14-29)80-60(98)41(23-49(90)91)73-59(97)40(22-48(88)89)72-58(96)38(74-62(50)100)19-30-24-68-35-11-6-4-9-33(30)35/h4-7,9-16,24-25,28,37-44,50-54,68-69,81…
CDA4b	1496.54	1497.54	1495.53	1519.53	C67H80N14O26	InChI=1S/C67H80N14O26/c1-4-9-44-55(107-44)66(104)77-43(27-82)61(99)80-51-29(3)106-67(105)42(20-32-25-70-37-13-8-6-11-35(32)37)76-62(100)50(28(2)18-46(85)86)79-65(103)53(54(93)56(68)94)78-45(84)26-71-57(95)39(21-47(87)88)75-64(102)52(30-14-16-33(83)17-15-30)81-60(98)41(23-49(91)92)73-59(97)40(22-48(89)90)72-58(96)38(74-63(51)101)19-31-24-69-36-12-7-5-10-34(31)36/h5-8,10-17,24-25,28-29,38-44,50-55,…
Coelibactin	391.066	392.073	390.059	414.055	C17H17N3O4S2	InChI=1S/C17H17N3O4S2/c1-8-13(20-14(24-8)9-4-2-3-5-12(9)21)16-18-10(6-26-16)15-19-11(7-25-15)17(22)23/h2-5,8,10-11,13,21H,6-7H2,1H3,(H,22,23)
Coelichelin	565.271	566.278	564.264	588.26	C21H39N7O11	InChI=1S/C21H39N7O11/c1-13(31)17(25-19(33)15(23)6-3-9-27(38)12-30)20(34)28(39)10-4-7-16(21(35)36)24-18(32)14(22)5-2-8-26(37)11-29/h11-17,31,37-39H,2-10,22-23H2,1H3,(H,24,32)(H,25,33)(H,35,36)
Coelimycin	348.114	349.122	347.107	371.104	C17H20N2O4S	InChI=1S/C17H20N2O4S/c1-3-6-14(21)15-9-16(12-7-4-5-8-18-12)24-10-13(17(22)23-15)19-11(2)20/h3-4,6-7,9,13,18H,5,8,10H2,1-2H3,(H,19,20)/b6-3+,15-9-,16-12+
Desferrioxamine B	560.353	561.361	559.346	583.342	C24H48N6O8	InChI=1S/C25H48N6O8/c1-21(32)29(37)18-9-3-6-16-27-22(33)12-14-25(36)31(39)20-10-4-7-17-28-23(34)11-13-24(35)30(38)19-8-2-5-15-26/h37-39H,2-20,26H2,1H3,(H,27,33)(H,28,34)
Desferrioxamine D	602.364	603.371	601.357	625.353	C27H50N6O9	InChI=1S/C27H50N6O9/c1-22(34)28-16-6-3-10-20-32(41)26(38)14-13-25(37)30-18-8-5-11-21-33(42)27(39)15-12-24(36)29-17-7-4-9-19-31(40)23(2)35/h40-42H,3-21H2,1-2H3,(H,28,34)(H,29,36)(H,30,37)
Desferrioxamine E	600.348	601.356	599.341	623.337	C27H48N6O9	InChI=1S/C27H48N6O9/c34-22-10-14-26(38)32(41)20-8-3-6-18-30-24(36)12-15-27(39)33(42)21-9-2-5-17-29-23(35)11-13-25(37)31(40)19-7-1-4-16-28-22/h40-42H,1-21H2,(H,28,34)(H,29,35)(H,30,36)
Desferrioxamine G	618.359	619.366	617.351	641.348	C27H50N6O10	InChI=1S/C27H50N6O10/c28-16-4-1-7-19-31(41)24(36)12-10-22(34)29-17-5-2-8-20-32(42)25(37)13-11-23(35)30-18-6-3-9-21-33(43)26(38)14-15-27(39)40/h41-43H,1-21,28H2,(H,29,34)(H,30,35)(H,39,40)
Deshydroxy-actinorhodinic acid	650.127	651.135	649.12	673.116	C32H26O15	InChI=1S/C32H26O15/c1-8-19-13(3-10(46-8)4-17(35)36)28(41)21-14(33)5-11(26(39)24(21)30(19)43)12-6-15(34)22-25(27(12)40)31(44)20-9(2)47-16(7-18(37)38)29(42)23(20)32(22)45/h5-6,8-10,16,29,33-34,39-40,42H,3-4,7H2,1-2H3,(H,35,36)(H,37,38)
Ectoine	142.074	143.082	141.067	165.063	C6H10N2O2	InChI=1S/C6H10N2O2/c1-4-7-3-2-5(8-4)6(9)10/h5H,2-3H2,1H3,(H,7,8)(H,9,10)
Eicosapentaenoic acid	302.225	303.232	301.217	325.214	C20H30O2	InChI=1S/C20H30O2/c1-2-3-4-5-6-7-8-9-10-11-12-13-14-15-16-17-18-19-20(21)22/h3-4,6-7,9-10,12-13,15-16H,2,5,8,11,14,17-19H2,1H3,(H,21,22)/b4-3-,7-6-,10-9-,13-12-,16-15-
Epsilon-Actinorhodin	648.111	649.119	647.104	671.101	C32H24O15	InChI=1S/C32H24O15/c1-7-17-21(27(40)13(45-7)5-15(35)36)30(43)19-11(33)3-9(25(38)22(19)28(17)41)10-4-12(34)20-23(26(10)39)29(42)18-8(2)46-14-6-16(37)47-32(14)24(18)31(20)44/h3-4,7-8,13-14,27,32,34,39-40,42,44H,5-6H2,1-2H3,(H,35,36)
Flaviolin	206.022	207.029	205.014	229.011	C10H6O5	InChI=1S/C10H6O5/c11-4-1-5-9(6(12)2-4)7(13)3-8(14)10(5)15/h1-3,11-13H
Flaviolin dimer	411.035	412.042	410.027	434.024	C20H10O10	InChI=1S/C20H10O10/c21-5-1-6-12(8(22)2-5)19(29)15(20(30)17(6)27)14-9(23)3-7-13(18(14)28)10(24)4-11(25)16(7)26/h1-4,21-24,28-29H
Gamma-actinorhodin	630.101	631.108	629.094	653.09	C32H22O14	InChI=1S/C32H22O14/c1-7-17-23(31-13(43-7)5-15(35)45-31)29(41)19-11(33)3-9(25(37)21(19)27(17)39)10-4-12(34)20-22(26(10)38)28(40)18-8(2)44-14-6-16(36)46-32(14)24(18)30(20)42/h3-4,7-8,13-14,31-33,37,39,41H,5-6H2,1-2H3
Gamma-butyrolactone	244.167	245.175	243.16	267.157	C13H24O4	InChI=1S/C13H24O4/c1-3-9(2)5-4-6-11(15)12-10(7-14)8-17-13(12)16/h9-12,14-15H,3-8H2,1-2H3
Geosmin	182.167	183.174	181.16	205.156	C12H22O	InChI=1S/C12H22O/c1-10-6-5-8-11(2)7-3-4-9-12(10,11)13/h10,13H,3-9H2,1-2H3
Germicidin A	182.094	183.102	181.087	205.084	C10H14O3	InChI=1S/C10H14O3/c1-4-7-8(11)5-9(6(2)3)13-10(7)12/h5-6,11H,4H2,1-3H3
Germicidin B	196.11	197.117	195.103	219.099
Indole-3-acetic acid	205.074	206.081	204.067	228.063	C10H9NO2	InChI=1S/C10H9NO2/c12-10(13)5-7-6-11-9-4-2-1-3-8(7)9/h1-4,6,11H,5H2,(H,12,13)
Isorenieratene	528.376	529.383	527.368	551.365	C40H48	InChI=1S/C40H48/c1-29(17-13-19-31(3)21-27-39-35(7)25-23-33(5)37(39)9)15-11-12-16-30(2)18-14-20-32(4)22-28-40-36(8)26-24-34(6)38(40)10/h11-28H,1-10H3/b12-11+,17-13+,18-14+,27-21+,28-22+,29-15+,30-16+,31-19+,32-20+
Kalafungin	316.058	317.066	315.051	339.047	C16H12O6	InChI=1S/C16H12O6/c1-6-11-13(16-9(21-6)5-10(18)22-16)14(19)7-3-2-4-8(17)12(7)15(11)20/h2-4,6,9,16-17H,5H2,1H3
Methylenomycin	182.058	183.065	181.051	205.047	C9H10O4	InChI=1S/C9H10O4/c1-4-5(7(11)12)8(2)9(3,13-8)6(4)10/h5H,1H2,2-3H3,(H,11,12)
Methylenomycin fruan 1 (MMF 1)	198.089	199.096	197.082	221.078	C10H14O4	InChI=1S/C10H14O4/c1-6(2)3-8-9(10(12)13)7(4-11)5-14-8/h5-6,11H,3-4H2,1-2H3,(H,12,13)
Mycothiol	486.152	487.159	485.145	509.141	C17H30N2O12S	InChI=1S/C17H30N2O12S/c1-4(21)18-5(3-32)16(29)19-7-9(23)8(22)6(2-20)30-17(7)31-15-13(27)11(25)10(24)12(26)14(15)28/h5-15,17,20,22-28,32H,2-3H2,1H3,(H,18,21)(H,19,29)
SapB	2025.96	2026.97	2024.95	2048.95	C84H139N25O29S2	InChI=1S/C84H139N25O29S2/c1-17-38(10)62-80(134)108-64(44(16)113)82(136)109-63(43(15)112)81(135)106-56(77(131)102-51(83(137)138)25-57(85)114)33-140-32-55(78(132)103-52(29-110)75(129)101-46(21-34(2)3)70(124)94-41(13)67(121)107-62)105-74(128)50(26-60(117)118)95-58(115)27-90-68(122)53-30-139-31-54(96-59(116)28-91-79(133)61(86)42(14)111)76(130)97-45(19-18-20-89-84(87)88)69(123)93-39(11)65(119)92-40(12…
SCO-2138	2139.16	2140.17	2138.16	2162.15	C102H159N23O25S
Streptorubin B	391.262	392.27	390.255	414.252	C25H33N3O	InChI=1S/C25H33N3O/c1-3-4-10-18-11-7-5-6-8-12-19-15-20(18)22(27-19)16-24-25(29-2)17-23(28-24)21-13-9-14-26-21/h9,13-18,26-27H,3-8,10-12H2,1-2H3/b24-16-
Streptorubin B-Me	377.247	378.254	376.239	400.236	C24H31N3O	InChI=1S/C24H31N3O/c1-2-3-9-17-10-6-4-5-7-11-18-14-19(17)21(26-18)15-23-24(28)16-22(27-23)20-12-8-13-25-20/h8,12-17,25-26,28H,2-7,9-11H2,1H3/b23-15-
Undecylprodigiosin	393.278	394.285	392.271	416.267	C25H35N3O	InChI=1S/C25H35N3O/c1-3-4-5-6-7-8-9-10-11-13-20-15-16-21(27-20)18-24-25(29-2)19-23(28-24)22-14-12-17-26-22/h12,14-19,27-28H,3-11,13H2,1-2H3/b23-22+,24-18+
Undecylprodigiosin-Me	379.262	380.27	378.255	402.252	C24H33N3O	InChI=1S/C24H33N3O/c1-2-3-4-5-6-7-8-9-10-12-19-14-15-20(26-19)17-23-24(28)18-22(27-23)21-13-11-16-25-21/h11,13-18,26-28H,2-10,12H2,1H3/b22-21+,23-17+
